# Differential Regulation Analysis Quantifies Mirna Regulatory Roles and Context-Specific Targets

**DOI:** 10.1101/2022.07.24.501303

**Authors:** Boting Ning, Tamar Spira, Jennifer E. Beane, Marc E. Lenburg

## Abstract

Rewiring of transcriptional regulatory networks has been implicated in many biological and pathological processes. However, most current methods for detecting rewiring events (differential network connectivity) are not optimized for miRNA-mediated gene regulation and fail to systematically examine predicted target genes in study designs with multiple experimental or phenotypic groups. We developed a novel method to address these shortcomings. The method first estimates miRNA-gene expression correlations with Spatial Quantile Normalization to remove the mean-correlation relationship. Then, for each miRNA, genes are ranked by their correlation strength per experimental group. Enrichment patterns of predicted target genes are compared using the Anderson-Darling test and significance levels are estimated via permutation. Finally, context-specific target genes for each miRNA are identified with target prioritization based on the correlation strength between miRNA and predicted target genes within each group. In miR-155 KO RNA-seq data from four mice immune cell types, our method captures the known cell-specific regulatory differences of miR-155, and prioritized targets are involved in functional pathways with cell-type specificity. Moreover, in TCGA BRCA data, our method identified subtype-specific targets that were uniquely altered by miRNA perturbations in cell lines of the same subtype. Our work provides a new approach to characterize miRNA-mediated gene regulatory network rewiring across multiple groups from transcriptomic profiles. The method may offer novel insights into cell-type and cancer subtype-specific miRNA regulatory roles.
