## Supplementary Tables for "Differential Regulation Analysis Quantifies Mirna Regulatory Roles and Context-Specific Targets"

### Sheet: Table S1
Supplementary Table 1. Comparison of model performance metrics in simulated datasets.
NSample=30
NTargets	Nvar.percent	VS. ANOVA F1		VS. ANOVA TPR		VS. ANOVA FPR		VS. Pair-wise F1		VS. Pair-wise TPR		VS. Pair-wise FPR
		T	P-value	T	P-value	T	P-value	T	P-value	T	P-value	T	P-value
40	0.6	0.167918	0.867556	0	1	-1.55192	0.129562	-0.11652	0.907887	-0.156174	0.876767	1.17909	0.249157
60	0.6	0.120636	0.904615	0	1	-2.08092	0.047299	0.143369	0.88676	0	1	-1.99418	0.0558129
80	0.6	0.276245	0.783915	0	1	-2.69294	0.011886	1.32385	0.193485	1.0435	0.303346	-3.65791	0.000824544
100	0.6	0.375813	0.709151	0.530548	0.598825	-1.30138	0.20118	1.50144	0.141508	1.39812	0.170216	0.199163	0.843262
40	0.7	0.880958	0.383899	0.778872	0.440902	-1.24119	0.223077	0.767934	0.447333	0.593171	0.556668	-1.68651	0.102537
60	0.7	0.00122373	0.999031	0.272965	0.786493	-1.8311	0.0760268	1.29169	0.20443	1.08489	0.284872	-0.736788	0.467359
80	0.7	0.357361	0.722862	0.416552	0.679427	-0.788555	0.435708	0.21862	0.828121	0.291313	0.772397	0.649786	0.519757
100	0.7	0.308226	0.759594	0.193205	0.847829	-0.347878	0.729854	0.399851	0.691532	0.407356	0.686042	-0.208039	0.83656
40	0.8	1.51243	0.139631	1.28849	0.205675	-1.92592	0.0628448	2.3067	0.027464	2.08118	0.0446324	-0.555827	0.582081
60	0.8	1.8093	0.0784045	1.48268	0.146414	-2.96552	0.00608794	2.05679	0.0470874	2.09172	0.0438373	-0.87178	0.38923
80	0.8	2.29724	0.0272663	1.88139	0.0675958	-1.74793	0.0886335	3.05078	0.00418352	3.08433	0.00386899	0.48887	0.627788
100	0.8	2.32264	0.0256671	2.35702	0.0238449	-0.880631	0.384569	1.8734	0.0690148	2.12188	0.0404412	1.23288	0.226166
40	0.9	2.10326	0.0425286	1.94337	0.059579	-0.555827	0.581601	3.05393	0.00429323	3.00783	0.00467087	-0.76657	0.448281
60	0.9	2.88171	0.00647772	2.2735	0.0287698	-1.81779	0.0793236	4.33187	0.000129492	4.11531	0.000203779	-1	0.324892
80	0.9	3.03536	0.00433248	2.92223	0.00585274	-1.83787	0.0739127	3.72904	0.00062538	4.03011	0.000276466	0.233998	0.816243
100	0.9	2.04265	0.0491271	1.58191	0.122538	-4.73862	7.55277e-05	5.14089	9.00026e-06	5.34801	4.6765e-06	-2.45081	0.0218491
NSample=50
NTargets	Nvar.percent	VS. ANOVA F1		VS. ANOVA TPR		VS. ANOVA FPR		VS. Pair-wise F1		VS. Pair-wise TPR		VS. Pair-wise FPR
		T	P-value	T	P-value	T	P-value	T	P-value	T	P-value	T	P-value
40	0.6	0.737647	0.465262	0.694651	0.491511	-1.79622	0.0838865	0.174171	0.862664	0.166302	0.868802	-0.467323	0.643017
60	0.6	0.815675	0.419801	0.745719	0.460495	-3.21015	0.00350957	-0.237336	0.813705	-0.129842	0.897411	-0.587754	0.560505
80	0.6	1.80724	0.0786581	1.87968	0.0679637	-0.85303	0.399058	0.483393	0.631606	0.378915	0.70686	-0.85303	0.399058
100	0.6	1.34408	0.186986	1.25614	0.216742	-1.59377	0.120976	1.20556	0.235501	1.0377	0.305971	-1.46316	0.152294
40	0.7	0.538919	0.593127	0.403364	0.688962	-1.05035	0.300393	0.0136812	0.989156	8.20347e-16	1	-0.716599	0.478083
60	0.7	3.70857	0.000718836	3.60125	0.00091573	-1.92544	0.062132	1.45141	0.155045	1.42773	0.161621	0	1
80	0.7	3.17501	0.00299993	3.1268	0.00361307	-1.95736	0.0593468	2.36774	0.0231085	2.19576	0.0343339	-1.39812	0.171987
100	0.7	3.31804	0.00200691	3.35	0.00184849	-1.45297	0.157421	2.85317	0.00714668	2.74865	0.00918479	-0.936442	0.355653
40	0.8	2.68286	0.0107765	2.72949	0.00979086	-2.45081	0.0218491	1.65678	0.105811	1.66404	0.104402	-1.17909	0.249157
60	0.8	2.40837	0.0210322	2.3451	0.0246259	-1.94936	0.0595767	2.43504	0.0198002	2.33382	0.0250038	0	1
80	0.8	3.74102	0.000663133	3.33713	0.00192373	-1.3784	0.178558	4.53375	6.53076e-05	4.33347	0.000103768	-1.24119	0.223077
100	0.8	4.955	1.8268e-05	4.51144	6.03028e-05	-2.25093	0.0315759	3.31459	0.00272149	3.06166	0.00449957	-1.6743	0.104135
40	0.9	3.47687	0.00129191	3.58954	0.00094721	-1.12546	0.26787	3.68897	0.000800942	3.9979	0.00028791	-0.406469	0.686707
60	0.9	3.71366	0.000749523	3.65132	0.000785187	-1.70708	0.0963435	8.30979	6.04748e-10	8.22486	9.45207e-10	0.406469	0.686707
80	0.9	5.3886	3.97914e-06	5.0609	1.21801e-05	-1.94936	0.0595767	6.30849	4.7765e-07	6.63283	7.88001e-08	-1.33421	0.19293
100	0.9	6.25063	4.65251e-07	5.53691	3.02382e-06	-1.74356	0.0930581	8.06359	9.71271e-09	8.92538	1.40673e-10	-0.635811	0.529097
NSample=50
NTargets	Nvar.percent	VS. ANOVA F1		VS. ANOVA TPR		VS. ANOVA FPR		VS. Pair-wise F1		VS. Pair-wise TPR		VS. Pair-wise FPR
		T	P-value	T	P-value	T	P-value	T	P-value	T	P-value	T	P-value
40	0.6	0.278248	0.782417	0.323548	0.748223	-1.70708	0.0963435	-2.00598	0.0525599	-1.76379	0.0864617	-0.325799	0.746508
60	0.6	1.46354	0.151568	1.29555	0.202968	-2.78095	0.0106332	0.772395	0.444695	0.822125	0.416296	0	1
80	0.6	3.26113	0.00239328	3.13998	0.00339029	-1.91075	0.067531	2.3433	0.0245003	2.23716	0.0313338	-1.24119	0.223077
100	0.6	2.43872	0.0199198	2.09172	0.0433611	-2.67547	0.0126622	1.89228	0.0663386	1.58945	0.120468	-1.24119	0.223077
40	0.7	1.97693	0.0553384	1.87436	0.0686164	-2.0548	0.0469557	1.35703	0.182799	1.517	0.137679	0.891823	0.379638
60	0.7	3.38387	0.00169903	3.64407	0.000886881	-2.62852	0.0137324	1.97687	0.0556647	2.04779	0.0480098	-2.99018	0.00541106
80	0.7	5.25976	6.57505e-06	4.8844	1.90399e-05	-2.85357	0.0101626	3.4804	0.00134811	3.48002	0.00127845	-1	0.329877
100	0.7	6.5746	4.92851e-07	7.05604	6.48885e-08	-1.66706	0.103728	4.35693	0.0001549	4.61043	6.69332e-05	0	1
40	0.8	3.93521	0.000349171	3.99352	0.0002946	-1.06417	0.295791	2.08797	0.043704	2.12692	0.0399929	-0.87178	0.38923
60	0.8	4.79504	3.99505e-05	4.4377	8.39017e-05	-2.30651	0.0286332	4.82596	2.33051e-05	4.69315	3.54612e-05	-1.06417	0.295791
80	0.8	7.48503	2.95587e-08	7.73918	2.86372e-09	-1.66242	0.107262	6.93851	1.29767e-07	6.88078	5.15718e-08	-0.52475	0.603086
100	0.8	7.56246	4.59775e-08	7.8408	4.15541e-09	-2.35367	0.0256059	6.43066	1.16323e-06	6.64968	2.80276e-07	-0.555827	0.581807
40	0.9	4.40764	0.000122356	4.58673	5.21579e-05	-2.13542	0.0429612	6.5746	1.19019e-07	6.78895	4.91142e-08	-1.04198	0.305371
60	0.9	6.17899	6.03037e-07	5.27574	6.52487e-06	-1.54307	0.135594	6.84399	1.86302e-07	7.50347	6.03515e-09	-0.555827	0.582697
80	0.9	8.21278	1.73038e-08	9.56312	2.0693e-10	-1.93395	0.0620054	7.8907	9.57917e-08	10.2033	2.78937e-10	-1.06417	0.295791
100	0.9	6.41444	1.0222e-06	6.23496	1.27031e-06	-1.46575	0.151734	7.91254	1.01315e-07	10.9035	1.0444e-10	0.856913	0.396883
Different Nsample across groups
NTargets	Nvar.percent	VS. ANOVA F1		VS. ANOVA TPR		VS. ANOVA FPR		VS. Pair-wise F1		VS. Pair-wise TPR		VS. Pair-wise FPR
		T	P-value	T	P-value	T	P-value	T	P-value	T	P-value	T	P-value
40	0.6	2.22607	0.0326184	2.21916	0.0334334	-0.87178	0.38923	0.210957	0.83418	0.392321	0.697342	-1.24119	0.223077
60	0.6	4.9802	1.43149e-05	4.8172	2.85417e-05	-0.751237	0.457289	2.18154	0.0358943	1.98777	0.0542516	-0.272965	0.786359
80	0.6	2.66325	0.0113083	2.44365	0.0193309	-1.55192	0.131457	0.874917	0.38712	0.768837	0.44676	-1.39812	0.171987
100	0.6	3.06891	0.00395553	2.89714	0.00640229	-1.48637	0.146181	2.42834	0.0200493	2.28068	0.0287181	-1.67711	0.104177
40	0.7	3.64997	0.000801617	3.39702	0.00161	-2.42959	0.0203261	2.48169	0.0176556	2.67411	0.0113234	-0.607398	0.547465
60	0.7	5.47551	3.123e-06	5.49108	3.01982e-06	-1.37143	0.179196	2.57021	0.01453	2.83011	0.00740516	0.891823	0.379638
80	0.7	6.90216	3.40818e-08	6.5434	1.40252e-07	-2.12219	0.0430049	3.1613	0.00310093	3.21851	0.00266832	-0.776643	0.442351
100	0.7	5.05879	1.55261e-05	5.06075	1.1039e-05	-2.9255	0.00656592	2.47157	0.0184943	2.1804	0.0355381	-1.7245	0.0952571
40	0.8	4.41211	0.000100353	4.33678	0.000108077	-1.23288	0.226166	2.63457	0.0126272	2.55888	0.0149146	0.406469	0.686707
60	0.8	7.68352	8.34961e-09	7.40605	7.14007e-09	-2.48371	0.0185215	4.57464	5.82058e-05	4.47487	6.75473e-05	-0.966657	0.339868
80	0.8	7.26156	3.52109e-08	7.76097	2.42328e-09	-1.57565	0.125908	4.82281	2.61346e-05	5.09553	9.84963e-06	-0.272965	0.78653
100	0.8	7.60991	3.71458e-08	8.51143	4.97683e-10	-1.04198	0.305371	8.29875	8.23685e-10	8.07881	9.07665e-10	-2.84529	0.00849667
40	0.9	7.3992	7.38101e-09	7.21476	4.24954e-08	-1.12546	0.26787	5.89432	9.20546e-07	5.56062	2.35323e-06	-2.20779	0.034733
60	0.9	9.40413	3.67657e-10	9.51801	4.0371e-11	-1.52967	0.135504	11.1652	4.97138e-12	12.797	2.68678e-15	-0.369717	0.713659
80	0.9	6.31032	4.22667e-07	6.47199	1.64822e-07	-1.16496	0.251745	7.92233	3.84496e-09	8.46058	3.26279e-10	-0.649786	0.519757
100	0.9	6.29937	1.22815e-06	6.87575	2.75924e-07	-1.06985	0.29146	7.37291	1.03537e-07	9.14531	9.95821e-10	-0.218218	0.828439

### Sheet: Table S2
Supplementary Table 2. Functional pathway enrichment results of genes in the basal or luminal A cluster.
Basal Subtype
label	pval	fdr	hits
KEGG_OXIDATIVE_PHOSPHORYLATION	0.0017	0.29	COX15,NDUFA3,NDUFC1
REACTOME_SIGNALING_BY_KIT_IN_DISEASE	0.00058	0.7	PIK3R3,STAT5A
REACTOME_INACTIVATION_OF_CSF3_G_CSF_SIGNALING	0.00091	0.7	STAT5A,UBE2D1
Lumina A Subtype
label	pval	fdr	hits
KEGG_CITRATE_CYCLE_TCA_CYCLE	0.00012	0.022	CS,PCK2,SDHD
KEGG_JAK_STAT_SIGNALING_PATHWAY	0.012	0.48	IL21R,JAK1,STAT1
REACTOME_INTERLEUKIN_21_SIGNALING	3.3e-06	0.0052	IL21R,JAK1,STAT1
REACTOME_INTERLEUKIN_9_SIGNALING	0.00033	0.13	JAK1,STAT1
REACTOME_INTERLEUKIN_2_FAMILY_SIGNALING	0.00034	0.13	IL21R,JAK1,STAT1
BIOCARTA_FAS_PATHWAY	0.00011	0.02	CASP7,FAS,PAK2
